# Mapping the landscape of social behavior

**DOI:** 10.1101/2024.09.27.615451

**Authors:** Ugne Klibaite, Tianqing Li, Diego Aldarondo, Jumana F. Akoad, Bence P. Ölveczky, Timothy W. Dunn

**Author notes:** These authors contributed equally (Ugne Klibaite, Tianqing Li).

## Abstract

Social interaction is integral to animal behavior. However, we lack tools to describe it with quantitative rigor, limiting our understanding of its principles and neuropsychiatric disorders, like autism, that perturb it. Here, we present a technique for high-resolution 3D tracking of postural dynamics and social touch in freely interacting animals, solving the challenging subject occlusion and part assignment problems using 3D geometric reasoning, graph neural networks, and semi-supervised learning. We collected over 140 million 3D postures in interacting rodents, featuring new monogenic autism rat lines lacking reports of social behavioral phenotypes. Using a novel multi-scale embedding approach, we identified a rich landscape of stereotyped actions, interactions, synchrony, and body contact. This enhanced phenotyping revealed a spectrum of changes in autism models and in response to amphetamine that were inaccessible to conventional measurements. Our framework and large library of interactions will greatly facilitate studies of social behaviors and their neurobiological underpinnings.
