## Supplementary material for "Mapping the landscape of social behavior": Table S1

### Sheet: Rats
Cohort	Rat ID	Genotype	Lone recordings	Dyad recordings	Total video hours (lone)	Total video hours (dyad)	Dyad pairings
ARID1B	M1-ARID1B	WT	4	21	2	10.5	M2, M2, M2, M3, M3, M3, M4, M4, M4, M5, M5, M5, M6, M6, M6,M11, M11, M11, M12, M12, M12
	M2-ARID1B	HET	5	21	2.5	10.5	M1, M1, M1, M3, M3, M3, M4, M4, M4, M5, M5, M5, M6, M6, M6, M11, M11, M11, M12, M12, M12,
	M3-ARID1B	HET	5	21	2.5	10.5	M1, M1, M1, M2, M2, M2, M4, M4, M4, M5, M5, M5, M6, M6, M6, M11, M11, M11, M12, M12, M12
	M4-ARID1B	HET	5	21	2.5	10.5	M1, M1, M1, M2, M2, M2, M3, M3, M3, M5, M5, M5, M6, M6, M6, M11, M11, M11, M12, M12, M12
	M5-ARID1B	WT	5	21	2.5	10.5	M1, M1, M1, M2, M2, M2, M3, M3, M3, M4, M4, M4, M6, M6, M6, M11, M11, M11, M12, M12, M12
	M6-ARID1B	WT	5	21	2.5	10.5	M1, M1, M1, M2, M2, M2, M3, M3, M3, M4, M4, M4, M5, M5, M5, M11, M11, M11, M12, M12, M12
	M11-ARID1B	HET	5	21	2.5	10.5	M1, M1, M1, M2, M2, M2, M3, M3, M3, M4, M4, M4, M5, M5, M5, M6, M6, M6, M12, M12, M12
	M12-ARID1B	WT	5	21	2.5	10.5	M1, M1, M1, M2, M2, M2, M3, M3, M3, M4, M4, M4, M5, M5, M5, M6, M6, M6, M11, M11, M11
CHD8	M1-CHD8	WT	5	21	2.5	10.5	M2, M2, M2, M3, M3, M3, M4, M4, M4, M5, M5, M5, M6, M6, M6, M7, M7, M7, M8, M8, M8
	M2-CHD8	WT	5	21	2.5	10.5	M1, M1, M1, M3, M3, M3, M4, M4, M4, M5, M5, M5, M6, M6, M6, M7, M7, M7, M8, M8, M8
	M3-CHD8	HET	5	21	2.5	10.5	M1, M1, M1, M2, M2, M2, M4, M4, M4, M5, M5, M5, M6, M6, M6, M7, M7, M7, M8, M8, M8
	M4-CHD8	HET	5	21	2.5	10.5	M1, M1, M1, M2, M2, M2, M3, M3, M3, M5, M5, M5, M6, M6, M6, M7, M7, M7, M8, M8, M8
	M5-CHD8	WT	5	21	2.5	10.5	M1, M1, M1, M2, M2, M2, M3, M3, M3, M4, M4, M4, M6, M6, M6, M7, M7, M7, M8, M8, M8
	M6-CHD8	WT	5	21	2.5	10.5	M1, M1, M1, M2, M2, M2, M3, M3, M3, M4, M4, M4, M5, M5, M5, M7, M7, M7, M8, M8, M8
	M7-CHD8	HET	5	21	2.5	10.5	M1, M1, M1, M2, M2, M2, M3, M3, M3, M4, M4, M4, M5, M5, M5, M6, M6, M6, M8, M8, M8
	M8-CHD8	HET	5	21	2.5	10.5	M1, M1, M1, M2, M2, M2, M3, M3, M3, M4, M4, M4, M5, M5, M5, M6, M6, M6, M7, M7, M7
	M9-CHD8	HET	5	14	2.5	7	M10, M10, M11, M11, M12, M12, M13, M13, M14, M14, M15, M15, M16, M16
	M10-CHD8	HET	5	14	2.5	7	M9, M9, M11, M11, M12, M12, M13, M13, M14, M14, M15, M15, M16, M16
	M11-CHD8	WT	5	14	2.5	7	M9, M9, M10, M10, M12, M12, M13, M13, M14, M14, M15, M15, M16, M16
	M12-CHD8	HET	5	14	2.5	7	M9, M9, M10, M10, M11, M11, M13, M13, M14, M14, M15, M15, M16, M16
	M13-CHD8	HET	5	14	2.5	7	M9, M9, M10, M10, M11, M11, M12, M12, M14, M14, M15, M15, M16, M16
	M14-CHD8	WT	5	14	2.5	7	M9, M9, M10, M10, M11, M11, M12, M12, M13, M13, M15, M15, M16, M16
	M15-CHD8	WT	5	14	2.5	7	M9, M9, M10, M10, M11, M11, M12, M12, M13, M13, M14, M14, M16, M16
	M16-CHD8	WT	5	14	2.5	7	M9, M9, M10, M10, M11, M11, M12, M12, M13, M13, M14, M14, M15, M15
CNTNAP2	M1-CNTNAP2	HET	6	12	3	6	M2, M2, M3, M3, M4, M4, M5, M5, M6, M6, M7, M7
	M2-CNTNAP2	KO	6	16	3	8	M1, M1, M3, M3, M3, M3, M4, M4, M5, M5, M5, M6, M6, M6, M7, M7
	M3-CNTNAP2	KO	6	16	3	8	M1, M1, M2, M2, M2, M2, M4, M4, M5, M5, M5, M6, M6, M6, M7, M7
	M5-CNTNAP2	WT	6	18	3	9	M1, M1, M2, M2, M2, M3, M3, M3, M4, M4, M4, M4, M6, M6, M6, M6, M7, M7
	M6-CNTNAP2	WT	6	16	3	8	M1, M1, M2, M2, M2, M3, M3, M3, M4, M4, M5, M5, M5, M5, M7, M7
	M7-CNTNAP2	WT	6	12	3	6	M1, M1, M2, M2, M3, M3, M4, M4, M5, M5, M6, M6
FMR1	M1-FMR1	HET	3	30	1.5	12.5	M2, M2, M2, M2, M2, M3, M3, M3, M3, M3, M4, M4, M4, M4, M4, M4, M5, M5, M5, M6, M6, M6, M7, M7, M7, M7, M8, M8, M8, M8,
	M2-FMR1	HET	3	30	1.5	12.5	M1, M1, M1, M1, M1, M3, M3, M3, M3, M3, M4, M4, M4, M4, M5, M5, M5, M5, M6, M6, M6, M7, M7, M7, M7, M8, M8, M8, M8, M8,
	M3-FMR1	WT	3	28	1.5	11.7	M1, M1, M1, M1, M1, M2, M2, M2, M2, M2, M4, M4, M4, M4, M5, M5, M5, M6, M6, M6, M6, M7, M7, M7, M8, M8, M8, M8,
	M4-FMR1	WT	3	28	1.5	11.7	M1, M1, M1, M1, M1, M1, M2, M2, M2, M2, M3, M3, M3, M3, M5, M5, M5, M5, M6, M6, M6, M7, M7, M7, M7, M8, M8, M8,
	M5-FMR1	HET	3	29	1.5	12.1	M1, M1, M1, M2, M2, M2, M2, M3, M3, M3, M4, M4, M4, M4, M6, M6, M6, M6, M6, M7, M7, M7, M7, M7, M8, M8, M8, M8, M8,
	M6-FMR1	WT	3	28	1.5	11.7	M1, M1, M1, M2, M2, M2, M3, M3, M3, M3, M4, M4, M4, M5, M5, M5, M5, M5, M7, M7, M7, M7, M7, M8, M8, M8, M8, M8,
	M7-FMR1	HET	3	29	1.5	12.1	M1, M1, M1, M1, M2, M2, M2, M2, M3, M3, M3, M4, M4, M4, M4, M5, M5, M5, M5, M5, M6, M6, M6, M6, M6, M8, M8, M8, M8,
	M8-FMR1	HET	3	28	1.5	11.7	M1, M1, M1, M1, M2, M2, M2, M3, M3, M3, M3, M4, M4, M4, M5, M5, M5, M5, M5, M6, M6, M6, M6, M6, M7, M7, M7, M7,
GRIN2B	M1-GRIN2B	HET	5	15	2.5	7.5	M2, M2, M2, M3, M3, M3, M4, M4, M4, M5, M5, M5, M6, M6, M6
	M2-GRIN2B	HET	5	15	2.5	7.5	M1, M1, M1, M3, M3, M3, M4, M4, M4, M5, M5, M5, M6, M6, M6
	M3-GRIN2B	WT	5	15	2.5	7.5	M1, M1, M1, M2, M2, M2, M4, M4, M4, M5, M5, M5, M6, M6, M6
	M4-GRIN2B	HET	5	15	2.5	7.5	M1, M1, M1, M2, M2, M2, M3, M3, M3, M5, M5, M5, M6, M6, M6
	M5-GRIN2B	WT	5	15	2.5	7.5	M1, M1, M1, M2, M2, M2, M3, M3, M3, M4, M4, M4, M6, M6, M6
	M6-GRIN2B	WT	5	15	2.5	7.5	M1, M1, M1, M2, M2, M2, M3, M3, M3, M4, M4, M4, M5, M5, M5
NRXN1	M1-NRXN1	WT	5	21	2.5	10.5	M2, M2, M2, M3, M3, M3, M4, M4, M4, M5, M5, M5, M6, M6, M6, M7, M7, M7, M8, M8, M8
	M2-NRXN1	WT	5	21	2.5	10.5	M1, M1, M1, M3, M3, M3, M4, M4, M4, M5, M5, M5, M6, M6, M6, M7, M7, M7, M8, M8, M8
	M3-NRXN1	HET	5	21	2.5	10.5	M1, M1, M1, M2, M2, M2, M4, M4, M4, M5, M5, M5, M6, M6, M6, M7, M7, M7, M8, M8, M8
	M4-NRXN1	HET	5	21	2.5	10.5	M1, M1, M1, M2, M2, M2, M3, M3, M3, M5, M5, M5, M6, M6, M6, M7, M7, M7, M8, M8, M8
	M5-NRXN1	WT	5	21	2.5	10.5	M1, M1, M1, M2, M2, M2, M3, M3, M3, M4, M4, M4, M6, M6, M6, M7, M7, M7, M8, M8, M8
	M6-NRXN1	HET	5	21	2.5	10.5	M1, M1, M1, M2, M2, M2, M3, M3, M3, M4, M4, M4, M5, M5, M5, M7, M7, M7, M8, M8, M8
	M7-NRXN1	WT	5	21	2.5	10.5	M1, M1, M1, M2, M2, M2, M3, M3, M3, M4, M4, M4, M5, M5, M5, M6, M6, M6, M8, M8, M8
	M8-NRXN1	HET	5	21	2.5	10.5	M1, M1, M1, M2, M2, M2, M3, M3, M3, M4, M4, M4, M5, M5, M5, M6, M6, M6, M7, M7, M7
SCN2A	M1-SCN2A	WT	5	15	2.5	7.5	M2, M2, M2, M3, M3, M3, M4, M4, M4, M5, M5, M5, M6, M6, M6
	M2-SCN2A	WT	5	15	2.5	7.5	M1, M1, M1, M3, M3, M3, M4, M4, M4, M5, M5, M5, M6, M6, M6
	M3-SCN2A	WT	5	15	2.5	7.5	M1, M1, M1, M2, M2, M2, M4, M4, M4, M5, M5, M5, M6, M6, M6
	M4-SCN2A	HET	5	15	2.5	7.5	M1, M1, M1, M2, M2, M2, M3, M3, M3, M5, M5, M5, M6, M6, M6
	M5-SCN2A	HET	5	15	2.5	7.5	M1, M1, M1, M2, M2, M2, M3, M3, M3, M4, M4, M4, M6, M6, M6
	M6-SCN2A	HET	5	15	2.5	7.5	M1, M1, M1, M2, M2, M2, M3, M3, M3, M4, M4, M4, M5, M5, M5
Long Evans	M0	WT	4	8	2	4	M1, M2, M2, M2, M3, M4, M5, M5
	M1	WT	4	8	2	4	M0, M2, M2, M3, M3, M4, M4, M5
	M2	WT	4	8	2	4	M0, M0, M0, M1, M1, M3, M4, M5
	M3	WT	4	9	2	4.5	M0, M1, M1, M2, M4, M4, M4, M5, M5
	M4	WT	4	8	2	4	M0, M1, M1, M2, M3, M3, M3, M5
	M5	WT	4	7	2	3.5	M0, M0, M1, M2, M3, M3, M4
Long Evans - AMPH	M0	WT	1	15	0.5	7.5	M4, M5, M5
	M1	WT	1	15	0.5	7.5	M0, M2, M2, M5
	M2	WT	1	15	0.5	7.5	M0, M3, M4, M5
	M3	WT	1	15	0.5	7.5	M0, M1, M4
	M4	WT	1	15	0.5	7.5	M0, M1, M2
	M5	WT	1	15	0.5	7.5	M1, M3, M3, M4
	Total number of animals		Total lone recordings	Total dyad recordings	Total lone recording hours	Total dyad recording hours
	64		309	627	154.5 (3D poses)	608 (3D poses)
					154.5 (video)	304 (video)
					Total lone frames	Total dyad frames
					27810000	54720000
					Total lone poses	Total dyad poses
					27810000	109440000
					Total lone images	Total dyad images
					166860000	328320000

### Sheet: Mice
Cohort	Mouse ID	Genotype	Lone recordings	Dyad recordings	Total video hours (lone)	Total video hours (dyad)	Dyad pairings
C57/Black6	B1		2	6	0.33	1	B6, B6, B8, W1, W2, W3
	B2		2	5	0.33	0.83	B5, B5, B7, W1, W2
	B3		2	5	0.33	0.83	B5, B7, B7, W3, W4
	B4		2	6	0.33	1	B6, B8, B8, W1, W3, W4
	B5		2	6	0.33	1	B2, B2, B3, W5, W6, W7
	B6		2	5	0.33	0.83	B1, B1, B4, W5, W6
	B7		2	6	0.33	1	B2, B3, B3, W5, W7, W8
	B8		2	5	0.33	0.83	B1, B4, B4, W7, W8
BALC/c	W1		2	7	0.33	1.2	B1, B2, B4, W2, W6, W6, W8
	W2		2	6	0.33	1	B1, B2, W1, W5, W5, W7
	W3		2	7	0.33	1.2	B1, B3, B4, W4, W6, W7, W8
	W4		2	6	0.33	1	B3, B4, W3, W5, W7, W8
	W5		2	7	0.33	1.2	B5, B6, B7, W2, W2, W4, W6
	W6		2	6	0.33	1	B5, B6, W1, W1, W3, W5
	W7		2	7	0.33	1.2	B5, B7, B8, W2, W3, W4, W8
	W8		2	6	0.33	1	B7, B8, W1, W3, W4, W7
