## Supplementary material for "Mapping the landscape of social behavior": Table S4

### Sheet: Sheet1
Group1	Group2	Context	Clustering	Test Statistic (JS)	LME p-value	Indiv clust num	N_up	N_down	Summary Increase	Summary Decrease
WT	AMPH	LONE	INDIVIDUAL	0.1274	9.1818e-29	55	37	17	UP: idle:3, sniff:6, groom:0, scrunched:2, act.crouch:2, reared:4, explore:9, loc:11, fast:0	DOWN: idle:3, sniff:10, groom:1, scrunched:0, act.crouch:0, reared:0, explore:3, loc:0, fast:0
WT	WT	LONE:SOC	INDIVIDUAL	0.1164	8.0333e-15	116	65	46	UP: idle:0, sniff:6, groom:5, scrunched:5, act.crouch:13, reared:10, explore:15, loc:9, fast:2	DOWN: idle:14, sniff:10, groom:0, scrunched:0, act.crouch:1, reared:3, explore:10, loc:8, fast:0
WT	AMPH	SOC	INDIVIDUAL	0.1018	1.8484e-29	127	21	95	UP: idle:0, sniff:0, groom:0, scrunched:0, act.crouch:5, reared:0, explore:8, loc:7, fast:1	DOWN: idle:9, sniff:25, groom:6, scrunched:10, act.crouch:4, reared:16, explore:16, loc:9, fast:0
WT	PARTNER	SOC	INDIVIDUAL	0.0118	6.6112e-06	43	24	17	UP: idle:0, sniff:0, groom:2, scrunched:4, act.crouch:6, reared:9, explore:2, loc:1, fast:0	DOWN: idle:4, sniff:11, groom:0, scrunched:0, act.crouch:1, reared:0, explore:0, loc:1, fast:0
PARTNER	AMPHETAMINE	SOC	INDIVIDUAL	0.1029	1.2518e-13	112	15	89	UP: idle:0, sniff:0, groom:0, scrunched:0, act.crouch:4, reared:0, explore:4, loc:6, fast:1	DOWN: idle:3, sniff:21, groom:6, scrunched:10, act.crouch:3, reared:20, explore:17, loc:9, fast:0
WT	AMPH	SOC	JOINT	0.0498	2.8072e-14	79	29	48	UP: NI:9, (R1+):1, (R1++):4, (R2+):2, (R2++):0, (mut+):3, (mut++):10	DOWN: NI:25, (R1+):3, (R1++):1, (R2+):1 (R2++):12, (mut+):1, (mut++):5
WT	PARTNER	SOC	JOINT	0.0544	1.0581e-14	81	22	58	UP: NI:7, (R1+):0, (R1++):0, (R2+):1 (R2++):5, (mut+):1, (mut++):8	DOWN: NI:33, (R1+):4, (R1++):7, (R2+):3, (R2++):3, (mut+):2, (mut++):6
PARTNER	AMPHETAMINE	SOC	JOINT	0.0935	3.0502e-06	60	34	26	UP: NI:12, (R1+):2, (R1++):7, (R2+):3, (R2++):1, (mut+):3, (mut++):6	DOWN: NI:10, (R1+):0, (R1++):0, (R2+):1, (R2++):9, (mut+):1, (mut++):5
ARID1B
WT	KO	LONE	INDIVIDUAL	0.0246	0.0076	21	13	3	UP: idle:0, sniff:5, groom:10 scrunched:0, act.crouch:0, reared:2, explore:7, loc:2, fast:0	DOWN: idle:0, sniff:0, groom:0, scrunched:0, act.crouch:0, reared:2, explore:7, loc:2, fast:0
WT-WT	KO-KO	SOC	INDIVIDUAL	0.0347	0.00044239	64	29	30	UP: idle:9, sniff:12, groom:0, scrunched:0, act.crouch:0, reared:0, explore:7, loc:1, fast:0	DOWN: idle:0, sniff:0, groom:0, scrunched:3, act.crouch:7, reared:15, explore:1, loc:2 fast:2
WT-WT	KO-KO	SOC	JOINT	0.0435	3.5471e-14	90	53	36	UP: NI:30, (R1+):3, (R1++):2, (R2+):3, (R2++):6, (mut+):5, (mut++):4	DOWN: NI:19, (R1+):1, (R1++):3, (R2+):0, (R2++):2, (mut+):2, (mut++):9
CHD8
WT	KO	LONE	INDIVIDUAL	0.0087	0.0241	14	4	5	UP: idle:2, sniff:0, groom:0, scrunched:0, act.crouch:0, reared:0, explore:2, loc:0, fast:0	DOWN: idle:0, sniff:0, groom:0, scrunched:0, act.crouch:0, reared:0, explore:2, loc:3, fast:0
WT-WT	KO-KO	SOC	INDIVIDUAL	0.0103	0.0048	7	0	4	UP: idle:0, sniff:0, groom:0, scrunched:0, act.crouch:0, reared:0, explore:0, loc:0, fast:0	DOWN: idle:0, sniff:0, groom:0, scrunched:0, act.crouch:1, reared:1, explore:1, loc:1, fast:0
WT-WT	KO-KO	SOC	JOINT	0.0123	0.00025648	17	9	7	UP: NI:6, (R1+):0, (R1++):0, (R2+):0, (R2++):0, (mut+):0, (mut++):3	DOWN: NI:5, (R1+):0, (R1++):1, (R2+):0, (R2++):0, (mut+):0, (mut++):1
CNTNAP2
WT	KO	LONE	INDIVIDUAL	0.0454	0.1441	12	5	3	UP: idle:0, sniff:2, groom:0, scrunched:1, act.crouch:1, reared:0, explore:1, loc:0, fast:0	DOWN: idle:0, sniff:2, groom:0, scrunched:0, act.crouch:0, reared:0, explore:1, loc:0, fast:0
WT-WT	KO-KO	SOC	INDIVIDUAL	0.0152	0.043	0	0	0	UP: idle:0, sniff:0, groom:0, scrunched:0, act.crouch:0, reared:0, explore:0, loc:0, fast:0	DOWN: idle:0, sniff:0, groom:0, scrunched:0, act.crouch:0, reared:0, explore:0, loc:0, fast:0
WT-WT	KO-KO	SOC	JOINT	0.0183	0.0492	2	1	1	UP: NI:0, (R1+):0, (R1++):0, (R2+):0, (R2++):0, (mut+):1, (mut++):0	DOWN: NI:1, (R1+):0, (R1++):0, (R2+):0, (R2++):0, (mut+):0, (mut++):0
FMR1
WT	KO	LONE	INDIVIDUAL	0.0088	1.184e-05	7	0	4	UP: idle:0, sniff:0, groom:0, scrunched:0, act.crouch:0 reared:0, explore:0, loc:0, fast:0	DOWN: idle:0, sniff:1, groom:0, scrunched:0, act.crouch:0, reared:2, explore:1, loc:0, fast:0
WT-WT	KO-KO	SOC	INDIVIDUAL	0.0133	0.0042	28	10	16	UP: idle:0, sniff:1, groom:0, scrunched:0, act.crouch:0, reared:9, explore:0, loc:0, fast:0	DOWN: idle:3, sniff:2, groom:2, scrunched:1, act.crouch:0, reared:2, explore:2, loc:3, fast:1
WT-WT	KO-KO	SOC	JOINT	0.031	7.9294e-08	45	15	29	UP: NI:7, (R1+):2, (R1++):2, (R2+):1, (R2++):2, (mut+):0, (mut++):1	DOWN: NI:21, (R1+):0, (R1++):1, (R2+):0, (R2++):0, (mut+):2, (mut++):5
GRINB
WT	KO	LONE	INDIVIDUAL	0.0143	0.73	9	3	3	UP: idle:0, sniff:0, groom:0, scrunched:0, act.crouch:0, reared:1, explore:0, loc:2, fast:0	DOWN: idle:2, sniff:0, groom:0, scrunched:0, act.crouch:0, reared:0, explore:1, loc:0, fast:0
WT-WT	KO-KO	SOC	INDIVIDUAL	0.0176	0.0019	14	4	9	UP: idle:0 sniff:2, groom:0, scrunched:0, act.crouch:0, reared:1, explore:0, loc:1, fast:0	DOWN: idle:5, sniff:1, groom:1, scrunched:0, act.crouch:0, reared:1, explore:1, loc:0 fast:0
WT-WT	KO-KO	SOC	JOINT	0.0111	0.0117	1	1	0	UP: NI:0, (R1+):0, (R1++):0, (R2+):0, (R2++):0, (mut+):0, (mut++):1	DOWN: NI:0, (R1+):0, (R1++):0, (R2+):0, (R2++):0, (mut+):0, (mut++):0
NRXN1
WT	KO	LONE	INDIVIDUAL	0.0282	0.0018	9	4	5	UP: idle:1, sniff:2, groom:0, scrunched:0, act.crouch:0, reared:0, explore:1, loc:0, fast:0	DOWN: idle:0, sniff:3, groom:0, scrunched:0, act.crouch:1, reared:0, explore:1, loc:0, fast:0
WT-WT	KO-KO	SOC	INDIVIDUAL	0.0249	0.0336	43	13	29	UP: idle:2, sniff:6, groom:0, scrunched:0, act.crouch:0, reared:0, explore:5, loc:0, fast:0	DOWN: idle:1, sniff:9, groom:0, scrunched:1, act.crouch:4, reared:3, explore:5, loc:6, fast:0
WT-WT	KO-KO	SOC	JOINT	0.023	5.3032e-10	30	13	17	UP: NI:1, (R1+):1, (R1++):1, (R2+):0, (R2++):1, (mut+):0, (mut++):9	DOWN: NI:17, (R1+):0, (R1++):0, (R2+):0, (R2++):0, (mut+):0, (mut++):0
SCN2A
WT	KO	LONE	INDIVIDUAL	0.0537	0.0062	20	12	5	UP: idle:0, sniff:1, groom:0, scrunched:0, act.crouch:0, reared:8, explore:3, loc:0, fast:0	DOWN: idle:0, sniff:3, groom:0, scrunched:0, act.crouch:0, reared:0, explore:1, loc:1, fast:0
WT-WT	KO-KO	SOC	INDIVIDUAL	0.0214	0.00022605	46	13	32	UP: idle:0, sniff:0, groom:0, scrunched:0, act.crouch:0, reared:11, explore:1, loc:1, fast:0	DOWN: idle:0, sniff:8, groom:0, scrunched:0, act.crouch:0, reared:3, explore:18, loc:3, fast:0
WT-WT	KO-KO	SOC	JOINT	0.0298	1.9536e-12	37	16	21	UP: NI:8, (R1+):0, (R1++):0, (R2+):0, (R2++):0, (mut+):0, (mut++):8	DOWN: NI:9, (R1+):0, (R1++):3, (R2+):1, (R2++):2, (mut+):0, (mut++):6
